# Decoding the Tumor-Suppressive Landscape of SCARA5: A Network-Based Analysis Linking Lipid Metabolism and Immune Regulation in Breast Cancer

**DOI:** 10.1101/2025.09.02.672764

**Authors:** Tooba Jawwad, Sameer Mirza, Sadaf Khursheed Baba, Harsh Kumar, Mohit Mazumder

**Affiliations:** Siriraj Center of Research Excellence for Systems Pharmacology, Department of Pharmacology, Faculty of Medicine, Siriraj Hospital, Mahidol University, Bangkok, Thailand; Department of Chemistry, College of Science (COS), United Arab Emirates University (UAEU), P.O. Box 15551, Al Ain, United Arab Emirates; OmicsLogic Inc. 10301 Northwest Freeway Ste 314 Houston, TX 77092 USA; OmicsLogic Bioinformatics & Data Science India Private Limited, #6 CGHS Plot no 7, Sec-9 Dwarka, West Delhi -110075, India

**Author notes:** Corresponding Author (T.J.).

**Keywords:** Scara5, Breast cancer subtype stratification, tumor-stroma cross-talk, single-cell and spatial transcriptomics, integrative multi-omics analysis

## Abstract

**Background:** The tumor microenvironment (TME) significantly impacts breast cancer progression, with stromal and immune components influencing tumor behavior. The scavenger receptor SCARA5 is recognized as a tumor suppressor in various cancers, but its role in breast cancer remains uncertain.

**Methods:** We performed integrative transcriptomic analyses of bulk RNA-seq data from TCGA-BRCA, validated with GTEx, to investigate SCARA5 expression and its clinical significance. Differential expression, PAM50 subtype classification, PCA/t-SNE clustering, and ROC analyses were used to assess diagnostic potential. Functional enrichment (GO, KEGG, Reactome), PPI networks, and co-expression analyses explored pathways related to SCARA5. Single-cell transcriptomic datasets (TISCH2, Broad Portal) and spatial profiling (Human Protein Atlas) were employed to examine cellular and spatial localization. The prognostic importance was assessed using GEPIA2 survival analysis.

**Results:** SCARA5 was significantly downregulated in breast tumors, especially in Her2-enriched and Luminal B subtypes, with ROC curves confirming its diagnostic importance. Enrichment and PPI analyses linked SCARA5 to lipid metabolism, immune regulation, and scavenger receptor pathways. Co-expression studies showed associations with lipid metabolism genes (FABP4, ADIPOQ, CD36) and immune-related genes (CLEC3B, LYVE1). Single-cell data indicated SCARA5 expression was limited to fibroblasts, endothelial cells, and immune subsets, with rare expression in malignant epithelial cells. Spatial analysis confirmed stromal enrichment, mainly in areas rich in fibroblasts and endothelial cells. Survival analysis demonstrated worse outcomes in patients with HER2+ and Luminal B breast cancers who had low SCARA5 expression.

**Conclusion:** SCARA5 is a stromal-enriched gene with potential tumor-suppressive and immunometabolic regulatory roles in breast cancer. Its diagnostic and prognostic significance, especially in aggressive subtypes, highlights its potential as a biomarker and therapeutic target within the tumor stroma.
