## Supplemental Table S1 for "Decoding the Tumor-Suppressive Landscape of SCARA5: A Network-Based Analysis Linking Lipid Metabolism and Immune Regulation in Breast Cancer"

Gene	logFC	AveExpr	t	P.Value	adj.P.Val	B
GPAM	-1.024525331	3.641572588	-7.705691176	2.67E-14	1.27E-09	21.63646033
LYVE1	-1.151673819	2.364234397	-7.587655574	6.41E-14	1.27E-09	20.83092489
HSPB6	-1.144042416	2.48817701	-7.51100211	1.13E-13	1.67E-09	20.29581602
VEGFD	-1.113613469	1.866925696	-7.35410874	3.50E-13	4.16E-09	19.24767743
HSPB7	-1.117292993	2.482418074	-7.298874507	5.20E-13	4.58E-09	18.85151743
SCARA5	-1.22080671	2.066666573	-7.2669348	6.52E-13	4.58E-09	18.64859841
CLEC3B	-1.023547963	3.639405438	-7.082382619	2.38E-12	1.18E-08	17.40198284
TNXB	-1.000805054	2.383872145	-7.043515486	3.11E-12	1.42E-08	17.16669688
CD300LG	-1.09622108	1.871262761	-6.926256662	6.95E-12	2.58E-08	16.42376214
LEP	-1.495423362	2.249918466	-6.910288956	7.75E-12	2.66E-08	16.30324322
MMP11	1.526273577	6.982271149	6.901658363	8.22E-12	2.66E-08	16.23411152
MAOA	-1.177384068	3.622896578	-6.7479778	2.31E-11	5.48E-08	15.26503174
LPL	-1.326730235	4.687096057	-6.716134225	2.85E-11	6.27E-08	15.06584876
FHL1	-1.127438609	4.474619604	-6.521970998	1.01E-10	1.82E-07	13.87424911
AQP7	-1.01543641	1.932189326	-6.499500542	1.17E-10	1.99E-07	13.76208477
COL10A1	1.4819088	5.859934815	6.501567737	1.15E-10	1.99E-07	13.75155454
PCOLCE2	-1.119098171	2.471762666	-6.467917265	1.43E-10	2.30E-07	13.55885908
CD36	-1.319679832	4.189123201	-6.41917555	1.95E-10	2.69E-07	13.25682564
TIMP4	-1.227514229	3.126352753	-6.328328859	3.47E-10	3.89E-07	12.72132357
PPP1R1A	-1.100543323	2.965592844	-6.142323604	1.10E-09	8.36E-07	11.64286826
CAVIN2	-1.036755933	3.285051234	-6.119278995	1.26E-09	9.04E-07	11.50968677
CRYAB	-1.217128261	4.897430004	-6.107321697	1.36E-09	9.55E-07	11.43982686
GPD1	-1.41473789	3.387915134	-6.035575304	2.09E-09	1.32E-06	11.03433055
AKR1C2	-1.005032144	2.398718971	-6.027625115	2.20E-09	1.37E-06	10.99722522
CIDEC	-1.426782858	3.057804271	-5.959256136	3.31E-09	1.93E-06	10.60813445
SYNM	-1.089056985	4.036693023	-5.935920526	3.80E-09	2.09E-06	10.47700825
CES1	-1.021246924	3.365729443	-5.888547638	5.02E-09	2.50E-06	10.21676546
LINCADL	-1.006334706	1.83974953	-5.854740361	6.13E-09	2.89E-06	10.04307969
CHRDL1	-1.194693576	3.559992894	-5.851223175	6.25E-09	2.93E-06	10.0113643
PI16	-1.191468434	3.012225187	-5.736368253	1.22E-08	5.13E-06	9.390559129
PLIN1	-1.423376371	3.877837521	-5.704437989	1.46E-08	5.67E-06	9.218038166
RBP4	-1.260710739	3.545391412	-5.657069546	1.91E-08	6.98E-06	8.966535214
GPC3	-1.033547411	4.268685831	-5.58874406	2.82E-08	8.85E-06	8.606418526
PLIN4	-1.3566658	4.031436761	-5.546605047	3.56E-08	1.05E-05	8.386710833
ADH1B	-1.271999293	3.075679472	-5.537914504	3.74E-08	1.10E-05	8.34253723
OGN	-1.035540652	3.713226116	-5.464352288	5.62E-08	1.47E-05	7.962469608
TRARG1	-1.169407184	2.617239296	-5.404634339	7.80E-08	1.92E-05	7.659612772
S100B	-1.038006012	3.296829219	-5.369624154	9.43E-08	2.21E-05	7.481470144
CST1	1.225118127	3.824088955	5.301246626	1.36E-07	2.89E-05	7.140864868
CFD	-1.039827768	5.644318472	-5.245979369	1.83E-07	3.65E-05	6.864872218
ADIPOQ	-1.299112256	3.271804608	-5.187419715	2.49E-07	4.62E-05	6.577846216
G0S2	-1.038333874	5.014825904	-5.129220183	3.38E-07	5.87E-05	6.295446851
THRSP	-1.102961162	4.095145427	-5.021441682	5.89E-07	8.84E-05	5.780802789
COL11A1	1.092178509	4.942746185	4.866464267	1.28E-06	0.000159941	5.05883623
FABP4	-1.384625049	5.637244885	-4.657498279	3.55E-06	0.000356283	4.120243793
SAA1	-1.101393707	6.379493195	-4.256054168	2.24E-05	0.001473537	2.428063055
APOD	-1.026996245	7.7812729	-4.192250584	2.96E-05	0.001803322	2.171540728
SFRP1	-1.059162204	5.361965195	-3.958983217	7.96E-05	0.003683692	1.272212395
