## Supplemental Table S2 for "Decoding the Tumor-Suppressive Landscape of SCARA5: A Network-Based Analysis Linking Lipid Metabolism and Immune Regulation in Breast Cancer"

Description	Count	p.adjust
Transcriptional regulation of white adipocyte differentiation	6	4.30026870700542e-05
Triglyceride metabolism	3	0.0156129830886948
Binding and Uptake of Ligands by Scavenger Receptors	3	0.0156129830886948
Retinoid metabolism and transport	3	0.0156129830886948
Metabolism of fat-soluble vitamins	3	0.0161660825210187
Platelet degranulation	4	0.0182346816413329
Advanced glycosylation endproduct receptor signaling	2	0.0182346816413329
Response to elevated platelet cytosolic Ca2+	4	0.018393221486384
Collagen degradation	3	0.0208722983892131
Collagen biosynthesis and modifying enzymes	3	0.0214542963568265
Assembly of active LPL and LIPC lipase complexes	2	0.0251273874886876
Extracellular matrix organization	5	0.0333163153545146
Triglyceride catabolism	2	0.0333163153545146
TRAF6 mediated NF-kB activation	2	0.0333163153545146
Collagen formation	3	0.0333163153545146
Visual phototransduction	3	0.0442340412685923
Phase I - Functionalization of compounds	3	0.0442340412685923
Interleukin-4 and Interleukin-13 signaling	3	0.0442340412685923
Plasma lipoprotein remodeling	2	0.0442340412685923
MyD88:MAL(TIRAP) cascade initiated on plasma membrane	3	0.0442340412685923
Toll Like Receptor TLR6:TLR2 Cascade	3	0.0442340412685923
Toll Like Receptor TLR1:TLR2 Cascade	3	0.0442340412685923
Toll Like Receptor 2 (TLR2) Cascade	3	0.0442340412685923
Synthesis of PA	2	0.0491442566629332
Diseases associated with glycosaminoglycan metabolism	2	0.0491442566629332
Glycosaminoglycan metabolism	3	0.0491442566629332
