## Supplemental Table S3 for "Decoding the Tumor-Suppressive Landscape of SCARA5: A Network-Based Analysis Linking Lipid Metabolism and Immune Regulation in Breast Cancer"

Description	geneID	Count	p.adjust	Gene_Symbols
Transcriptional regulation of white adipocyte differentiation	LEP/LPL/CD36/PLIN1/ADIPOQ/FABP4	6	4.30E-05	LEP, LPL, CD36, PLIN1, ADIPOQ, FABP4
Triglyceride metabolism	GPAM/PLIN1/FABP4	3	0.015612983	GPAM, PLIN1, FABP4
Binding and Uptake of Ligands by Scavenger Receptors	SCARA5/CD36/SAA1	3	0.015612983	SCARA5, CD36, SAA1
Retinoid metabolism and transport	LPL/RBP4/GPC3	3	0.015612983	LPL, RBP4, GPC3
Metabolism of fat-soluble vitamins	LPL/RBP4/GPC3	3	0.016166083	LPL, RBP4, GPC3
Platelet degranulation	VEGFD/CLEC3B/CD36/CFD	4	0.018234682	VEGFD, CLEC3B, CD36, CFD
Advanced glycosylation endproduct receptor signaling	S100B/SAA1	2	0.018234682	S100B, SAA1
Response to elevated platelet cytosolic Ca2+	VEGFD/CLEC3B/CD36/CFD	4	0.018393221	VEGFD, CLEC3B, CD36, CFD
Collagen degradation	MMP11/COL10A1/COL11A1	3	0.020872298	MMP11, COL10A1, COL11A1
Collagen biosynthesis and modifying enzymes	COL10A1/PCOLCE2/COL11A1	3	0.021454296	COL10A1, PCOLCE2, COL11A1
Assembly of active LPL and LIPC lipase complexes	LPL/CIDEC	2	0.025127387	LPL, CIDEC
Extracellular matrix organization	TNXB/MMP11/COL10A1/PCOLCE2/COL11A1	5	0.033316315	TNXB, MMP11, COL10A1, PCOLCE2, COL11A1
Triglyceride catabolism	PLIN1/FABP4	2	0.033316315	PLIN1, FABP4
TRAF6 mediated NF-kB activation	S100B/SAA1	2	0.033316315	S100B, SAA1
Collagen formation	COL10A1/PCOLCE2/COL11A1	3	0.033316315	COL10A1, PCOLCE2, COL11A1
Visual phototransduction	LPL/RBP4/GPC3	3	0.044234041	LPL, RBP4, GPC3
Phase I - Functionalization of compounds	MAOA/CES1/ADH1B	3	0.044234041	MAOA, CES1, ADH1B
Interleukin-4 and Interleukin-13 signaling	MAOA/CD36/SAA1	3	0.044234041	MAOA, CD36, SAA1
Plasma lipoprotein remodeling	LPL/CIDEC	2	0.044234041	LPL, CIDEC
MyD88:MAL(TIRAP) cascade initiated on plasma membrane	CD36/S100B/SAA1	3	0.044234041	CD36, S100B, SAA1
Toll Like Receptor TLR6:TLR2 Cascade	CD36/S100B/SAA1	3	0.044234041	CD36, S100B, SAA1
Toll Like Receptor TLR1:TLR2 Cascade	CD36/S100B/SAA1	3	0.044234041	CD36, S100B, SAA1
Toll Like Receptor 2 (TLR2) Cascade	CD36/S100B/SAA1	3	0.044234041	CD36, S100B, SAA1
Synthesis of PA	GPAM/GPD1	2	0.049144257	GPAM, GPD1
Diseases associated with glycosaminoglycan metabolism	GPC3/OGN	2	0.049144257	GPC3, OGN
Glycosaminoglycan metabolism	LYVE1/GPC3/OGN	3	0.049144257	LYVE1, GPC3, OGN
