## Supplemental Table S4 for "Decoding the Tumor-Suppressive Landscape of SCARA5: A Network-Based Analysis Linking Lipid Metabolism and Immune Regulation in Breast Cancer"

Database	Pathway	Gene_Count	Adjusted_P_Value	Gene_Symbols
GO	adaptive thermogenesis	6	0.00179610311776248	LEP, CD36, S100B, ADIPOQ, G0S2, FABP4
GO	lipid storage	5	0.00179610311776248	LEP, LPL, CD36, CIDEC, CES1
GO	positive regulation of cold-induced thermogenesis	5	0.00179610311776248	LEP, CD36, ADIPOQ, G0S2, FABP4
GO	fatty acid metabolic process	8	0.00179610311776248	GPAM, TNXB, LEP, LPL, CD36, AKR1C2, CES1, ADIPOQ
GO	triglyceride metabolic process	5	0.00179610311776248	GPAM, TNXB, LPL, CIDEC, THRSP
GO	regulation of lipid storage	4	0.00210965338590929	LEP, LPL, CD36, CES1
GO	response to fatty acid	4	0.00210965338590929	LPL, CD36, AKR1C2, ADIPOQ
GO	lipid transport	8	0.00210965338590929	LEP, CD36, CIDEC, CES1, RBP4, ADIPOQ, FABP4, APOD
GO	regulation of cholesterol storage	3	0.00210965338590929	LPL, CD36, CES1
GO	negative regulation of intracellular transport	4	0.00210965338590929	CD36, CRYAB, ADIPOQ, APOD
GO	acylglycerol metabolic process	5	0.00232380043304124	GPAM, TNXB, LPL, CIDEC, THRSP
GO	neutral lipid metabolic process	5	0.00232380043304124	GPAM, TNXB, LPL, CIDEC, THRSP
GO	carbohydrate transmembrane transport	5	0.00232380043304124	LEP, AQP7, GPC3, TRARG1, ADIPOQ
GO	regulation of fat cell differentiation	5	0.00263041077797318	LEP, MMP11, LPL, ADIPOQ, SFRP1
GO	negative regulation of growth	6	0.00263041077797318	FHL1, CRYAB, PI16, RBP4, GPC3, SFRP1
GO	fat cell differentiation	6	0.00263041077797318	LEP, MMP11, LPL, ADIPOQ, FABP4, SFRP1
GO	cholesterol storage	3	0.00263041077797318	LPL, CD36, CES1
GO	regulation of cold-induced thermogenesis	5	0.00263041077797318	LEP, CD36, ADIPOQ, G0S2, FABP4
GO	cold-induced thermogenesis	5	0.00263041077797318	LEP, CD36, ADIPOQ, G0S2, FABP4
GO	glucose import	4	0.00284012949431024	LEP, GPC3, TRARG1, ADIPOQ
GO	carbohydrate transport	5	0.00304680282362251	LEP, AQP7, GPC3, TRARG1, ADIPOQ
GO	gluconeogenesis	4	0.00472657916434828	LEP, GPD1, RBP4, ADIPOQ
GO	regulation of macrophage derived foam cell differentiation	3	0.00472657916434828	LPL, CD36, ADIPOQ
GO	hexose biosynthetic process	4	0.00479887588516358	LEP, GPD1, RBP4, ADIPOQ
GO	temperature homeostasis	5	0.00479887588516358	LEP, CD36, ADIPOQ, G0S2, FABP4
GO	regulation of lipid localization	5	0.00479887588516358	LEP, LPL, CD36, CES1, ADIPOQ
GO	organic hydroxy compound transport	6	0.00557989007818644	LEP, AQP7, CD36, CES1, RBP4, ADIPOQ
GO	glucose metabolic process	5	0.00568728432976629	LEP, GPD1, RBP4, ADIPOQ, APOD
GO	cellular response to low-density lipoprotein particle stimulus	3	0.00568728432976629	LPL, CD36, CES1
GO	monosaccharide biosynthetic process	4	0.00568728432976629	LEP, GPD1, RBP4, ADIPOQ
GO	response to lipoprotein particle	3	0.00581420059981469	LPL, CD36, CES1
GO	macrophage derived foam cell differentiation	3	0.00600115094122889	LPL, CD36, ADIPOQ
GO	primary alcohol metabolic process	4	0.00600115094122889	GPD1, AKR1C2, RBP4, ADH1B
GO	foam cell differentiation	3	0.00616239162678859	LPL, CD36, ADIPOQ
GO	cellular response to lipoprotein particle stimulus	3	0.00636144771953821	LPL, CD36, CES1
GO	lipid catabolic process	6	0.00636144771953821	LEP, LPL, CIDEC, CES1, PLIN1, ADIPOQ
GO	positive regulation of lipid localization	4	0.00636144771953821	LPL, CD36, CES1, ADIPOQ
GO	negative regulation of intracellular protein transport	3	0.00636144771953821	CD36, ADIPOQ, APOD
GO	regulation of lipid metabolic process	6	0.00683904832969671	LEP, CIDEC, CES1, ADIPOQ, THRSP, APOD
GO	glucose transmembrane transport	4	0.00724574615789381	LEP, GPC3, TRARG1, ADIPOQ
GO	hexose transmembrane transport	4	0.0077910310056458	LEP, GPC3, TRARG1, ADIPOQ
GO	cellular response to nutrient	3	0.00799801214355443	LEP, LPL, SFRP1
GO	monosaccharide transmembrane transport	4	0.00816642935434901	LEP, GPC3, TRARG1, ADIPOQ
GO	hexose metabolic process	5	0.00877128434817222	LEP, GPD1, RBP4, ADIPOQ, APOD
GO	cholesterol transport	4	0.00904160223189391	LEP, CD36, CES1, ADIPOQ
GO	negative regulation of protein transport	4	0.00904160223189391	CD36, ADIPOQ, APOD, SFRP1
GO	alcohol metabolic process	6	0.00904160223189391	LEP, GPD1, AKR1C2, CES1, RBP4, ADH1B
GO	cell-matrix adhesion	5	0.00904160223189391	LYVE1, TNXB, CD36, APOD, SFRP1
GO	negative regulation of establishment of protein localization	4	0.00953663107174024	CD36, ADIPOQ, APOD, SFRP1
GO	brown fat cell differentiation	3	0.00953663107174024	LEP, ADIPOQ, FABP4
GO	digestion	4	0.00955035423911213	LEP, CD36, AKR1C2, RBP4
GO	glycerolipid metabolic process	6	0.0103911930009281	GPAM, TNXB, LPL, GPD1, CIDEC, THRSP
GO	response to alcohol	5	0.0105546944134098	LEP, AKR1C2, CES1, ADIPOQ, SFRP1
GO	alditol phosphate metabolic process	2	0.0105546944134098	GPAM, GPD1
GO	regulation of protein import into nucleus	3	0.0105546944134098	LEP, CD36, APOD
GO	sterol transport	4	0.0105546944134098	LEP, CD36, CES1, ADIPOQ
GO	monosaccharide metabolic process	5	0.011226771247082	LEP, GPD1, RBP4, ADIPOQ, APOD
GO	regulation of glucose import	3	0.011226771247082	LEP, GPC3, ADIPOQ
GO	negative regulation of platelet-derived growth factor receptor signaling pathway	2	0.0116884109797279	ADIPOQ, APOD
GO	collagen fibril organization	3	0.0137352145487238	TNXB, MMP11, COL11A1
GO	response to nutrient	4	0.01385682400108	LEP, LPL, ADIPOQ, SFRP1
GO	negative regulation of hormone secretion	3	0.014460163817477	LEP, ADIPOQ, SFRP1
GO	negative regulation of protein import into nucleus	2	0.014460163817477	CD36, APOD
GO	positive regulation of non-canonical Wnt signaling pathway	2	0.014460163817477	GPC3, SFRP1
GO	negative regulation of smooth muscle cell proliferation	3	0.0157542639849048	OGN, ADIPOQ, APOD
GO	regulation of Wnt signaling pathway, planar cell polarity pathway	2	0.0159886834385307	GPC3, SFRP1
GO	ossification	6	0.0159886834385307	CLEC3B, LEP, CHRDL1, GPC3, COL11A1, SFRP1
GO	positive regulation of interleukin-1 production	3	0.0170232497359504	LPL, CD36, SAA1
GO	response to hypoxia	5	0.017070890786155	VEGFD, LEP, CRYAB, ADIPOQ, SFRP1
GO	regulation of lipoprotein metabolic process	2	0.017070890786155	LEP, APOD
GO	response to temperature stimulus	4	0.017205531281826	HSPB6, SCARA5, CRYAB, PLIN1
GO	lipid homeostasis	4	0.0183869526822272	GPAM, LPL, CES1, FABP4
GO	intestinal cholesterol absorption	2	0.0183869526822272	LEP, CD36
GO	regulation of glucose transmembrane transport	3	0.0189718532358593	LEP, GPC3, ADIPOQ
GO	negative regulation of transport	6	0.0189918214588255	LEP, CD36, CRYAB, ADIPOQ, APOD, SFRP1
GO	monocarboxylic acid transport	4	0.0189988768692621	LEP, CD36, CES1, FABP4
GO	positive regulation of macrophage derived foam cell differentiation	2	0.0189988768692621	LPL, CD36
GO	regulation of sterol transport	3	0.0189988768692621	LEP, CES1, ADIPOQ
GO	regulation of cholesterol transport	3	0.0189988768692621	LEP, CES1, ADIPOQ
GO	response to decreased oxygen levels	5	0.0189988768692621	VEGFD, LEP, CRYAB, ADIPOQ, SFRP1
GO	tumor necrosis factor production	4	0.0203648509418583	LEP, LPL, CD36, ADIPOQ
GO	regulation of tumor necrosis factor production	4	0.0203648509418583	LEP, LPL, CD36, ADIPOQ
GO	negative regulation of cell growth	4	0.0209323962243652	FHL1, CRYAB, PI16, SFRP1
GO	cellular response to prostaglandin stimulus	2	0.0209323962243652	AKR1C2, SFRP1
GO	monocyte chemotactic protein-1 production	2	0.0209323962243652	ADIPOQ, APOD
GO	regulation of monocyte chemotactic protein-1 production	2	0.0209323962243652	ADIPOQ, APOD
GO	tumor necrosis factor superfamily cytokine production	4	0.0209323962243652	LEP, LPL, CD36, ADIPOQ
GO	regulation of tumor necrosis factor superfamily cytokine production	4	0.0209323962243652	LEP, LPL, CD36, ADIPOQ
GO	positive regulation of cytokine production	6	0.0217707747719884	TNXB, LEP, LPL, CD36, ADIPOQ, SAA1
GO	negative regulation of lipid storage	2	0.0217707747719884	LEP, CES1
GO	lipid digestion	2	0.0217707747719884	LEP, CD36
GO	intestinal lipid absorption	2	0.0217707747719884	LEP, CD36
GO	regulation of intracellular transport	5	0.0217707747719884	LEP, CD36, CRYAB, ADIPOQ, APOD
GO	gastrulation	4	0.0219639756680408	GPC3, ADIPOQ, COL11A1, SFRP1
GO	regulation of plasma lipoprotein particle levels	3	0.0228631052498631	LPL, CD36, ADIPOQ
GO	negative regulation of nucleocytoplasmic transport	2	0.0228631052498631	CD36, APOD
GO	response to oxygen levels	5	0.0228631052498631	VEGFD, LEP, CRYAB, ADIPOQ, SFRP1
GO	regulation of platelet-derived growth factor receptor signaling pathway	2	0.0243280460091294	ADIPOQ, APOD
GO	maintenance of location	5	0.0243280460091294	LEP, LPL, CD36, CIDEC, CES1
GO	response to monosaccharide	4	0.0243280460091294	GPAM, LEP, LPL, ADIPOQ
GO	cell-substrate adhesion	5	0.0258604976027067	LYVE1, TNXB, CD36, APOD, SFRP1
GO	axis specification	3	0.0265977703417922	CHRDL1, GPC3, SFRP1
GO	carbohydrate biosynthetic process	4	0.0268192135507926	LEP, GPD1, RBP4, ADIPOQ
GO	trabecula formation	2	0.0268192135507926	RBP4, SFRP1
GO	regulation of non-canonical Wnt signaling pathway	2	0.0268192135507926	GPC3, SFRP1
GO	cholesterol homeostasis	3	0.0271123958187412	LPL, CES1, FABP4
GO	positive regulation of interleukin-6 production	3	0.0271123958187412	LEP, LPL, CD36
GO	sterol homeostasis	3	0.0271123958187412	LPL, CES1, FABP4
GO	negative regulation of protein localization	4	0.0271123958187412	CD36, ADIPOQ, APOD, SFRP1
GO	positive regulation of cholesterol efflux	2	0.0271123958187412	CES1, ADIPOQ
GO	positive regulation of lipid storage	2	0.0271123958187412	LPL, CD36
GO	protein refolding	2	0.0271123958187412	HSPB6, CRYAB
GO	response to heat	3	0.0271987750483438	HSPB6, SCARA5, CRYAB
GO	digestive system process	3	0.0271987750483438	LEP, CD36, RBP4
GO	cellular response to alcohol	3	0.0271987750483438	AKR1C2, CES1, SFRP1
GO	regulation of chemokine production	3	0.0276704057257152	LPL, ADIPOQ, APOD
GO	negative regulation of cardiac muscle tissue growth	2	0.0276704057257152	PI16, RBP4
GO	negative regulation of heart growth	2	0.0276704057257152	PI16, RBP4
GO	chemokine production	3	0.0277286781432029	LPL, ADIPOQ, APOD
GO	production of molecular mediator involved in inflammatory response	3	0.0277286781432029	LEP, CD36, APOD
GO	positive regulation of tumor necrosis factor production	3	0.0277286781432029	LEP, LPL, CD36
GO	regulation of intracellular protein transport	4	0.0277286781432029	LEP, CD36, ADIPOQ, APOD
GO	cellular ketone metabolic process	4	0.0277286781432029	GPD1, AKR1C2, CES1, ADIPOQ
GO	response to carbohydrate	4	0.0293014816615049	GPAM, LEP, LPL, ADIPOQ
GO	regulation of nucleocytoplasmic transport	3	0.0293014816615049	LEP, CD36, APOD
GO	regulation of peptidyl-tyrosine phosphorylation	4	0.0293014816615049	LEP, CD36, ADIPOQ, SFRP1
GO	cellular response to vitamin	2	0.0294686814554245	LEP, SFRP1
GO	positive regulation of tumor necrosis factor superfamily cytokine production	3	0.0294686814554245	LEP, LPL, CD36
GO	response to estradiol	3	0.0315606999449191	LEP, CRYAB, SFRP1
GO	cellular response to tumor necrosis factor	4	0.0316233188738764	GPD1, ADIPOQ, FABP4, SFRP1
GO	leukocyte migration	5	0.0316233188738764	LYVE1, VEGFD, LEP, SAA1, APOD
GO	lipid oxidation	3	0.0316233188738764	LEP, ADIPOQ, APOD
GO	response to prostaglandin	2	0.0320143407490995	AKR1C2, SFRP1
GO	hormone metabolic process	4	0.0321047831415194	LEP, AKR1C2, RBP4, ADH1B
GO	fatty acid transport	3	0.0324813063933163	LEP, CD36, FABP4
GO	muscle cell proliferation	4	0.0345553115708705	RBP4, OGN, ADIPOQ, APOD
GO	low-density lipoprotein particle clearance	2	0.0347180820782105	CD36, ADIPOQ
GO	cellular response to fatty acid	2	0.0347180820782105	LPL, AKR1C2
GO	female sex differentiation	3	0.0347180820782105	LEP, RBP4, SFRP1
GO	regulation of BMP signaling pathway	3	0.0352865691136502	CHRDL1, GPC3, SFRP1
GO	regulation of hormone secretion	4	0.0353054374225097	LEP, RBP4, ADIPOQ, SFRP1
GO	bone mineralization	3	0.0364345323601541	CLEC3B, LEP, GPC3
GO	regulation of cell-matrix adhesion	3	0.0378599102185177	CD36, APOD, SFRP1
GO	response to tumor necrosis factor	4	0.0385931131011734	GPD1, ADIPOQ, FABP4, SFRP1
GO	positive regulation of smoothened signaling pathway	2	0.0385931131011734	GPC3, SFRP1
GO	positive regulation of glucose import	2	0.0385931131011734	GPC3, ADIPOQ
GO	negative regulation of organ growth	2	0.0385931131011734	PI16, RBP4
GO	positive regulation of sterol transport	2	0.0397647474977928	CES1, ADIPOQ
GO	positive regulation of cholesterol transport	2	0.0397647474977928	CES1, ADIPOQ
GO	negative regulation of protein localization to nucleus	2	0.0397647474977928	CD36, APOD
GO	interleukin-1 production	3	0.0397647474977928	LPL, CD36, SAA1
GO	regulation of interleukin-1 production	3	0.0397647474977928	LPL, CD36, SAA1
GO	regulation of protein secretion	4	0.0400206835391901	LEP, RBP4, SAA1, SFRP1
GO	intestinal absorption	2	0.045024053673545	LEP, CD36
GO	peptidyl-tyrosine phosphorylation	4	0.045024053673545	LEP, CD36, ADIPOQ, SFRP1
GO	peptidyl-tyrosine modification	4	0.0458912567185969	LEP, CD36, ADIPOQ, SFRP1
GO	dopaminergic neuron differentiation	2	0.0460617088068229	VEGFD, SFRP1
GO	amyloid fibril formation	2	0.0460617088068229	CD36, CRYAB
GO	triglyceride biosynthetic process	2	0.0476310639644618	GPAM, THRSP
GO	positive regulation of interleukin-12 production	2	0.0476310639644618	LEP, CD36
GO	connective tissue development	4	0.0485396083224736	LEP, LPL, OGN, COL11A1
GO	regulation of protein localization to nucleus	3	0.0486069582923709	LEP, CD36, APOD
GO	positive regulation of glucose transmembrane transport	2	0.0486069582923709	GPC3, ADIPOQ
GO	regulation of triglyceride metabolic process	2	0.0486069582923709	CIDEC, THRSP
KEGG	PPAR signaling pathway	7	1.37317883992028e-07	4023, 364, 948, 5346, 729359, 9370, 2167
KEGG	Regulation of lipolysis in adipocytes	4	0.000984600565712724	364, 63924, 5346, 2167
KEGG	Adipocytokine signaling pathway	3	0.0286929834707043	3952, 948, 9370
Reactome	Transcriptional regulation of white adipocyte differentiation	6	4.30026870700542e-05	LEP, LPL, CD36, PLIN1, ADIPOQ, FABP4
Reactome	Triglyceride metabolism	3	0.0156129830886948	GPAM, PLIN1, FABP4
Reactome	Binding and Uptake of Ligands by Scavenger Receptors	3	0.0156129830886948	SCARA5, CD36, SAA1
Reactome	Retinoid metabolism and transport	3	0.0156129830886948	LPL, RBP4, GPC3
Reactome	Metabolism of fat-soluble vitamins	3	0.0161660825210187	LPL, RBP4, GPC3
Reactome	Platelet degranulation	4	0.0182346816413329	VEGFD, CLEC3B, CD36, CFD
Reactome	Advanced glycosylation endproduct receptor signaling	2	0.0182346816413329	S100B, SAA1
Reactome	Response to elevated platelet cytosolic Ca2+	4	0.018393221486384	VEGFD, CLEC3B, CD36, CFD
Reactome	Collagen degradation	3	0.0208722983892131	MMP11, COL10A1, COL11A1
Reactome	Collagen biosynthesis and modifying enzymes	3	0.0214542963568265	COL10A1, PCOLCE2, COL11A1
Reactome	Assembly of active LPL and LIPC lipase complexes	2	0.0251273874886876	LPL, CIDEC
Reactome	Extracellular matrix organization	5	0.0333163153545146	TNXB, MMP11, COL10A1, PCOLCE2, COL11A1
Reactome	Triglyceride catabolism	2	0.0333163153545146	PLIN1, FABP4
Reactome	TRAF6 mediated NF-kB activation	2	0.0333163153545146	S100B, SAA1
Reactome	Collagen formation	3	0.0333163153545146	COL10A1, PCOLCE2, COL11A1
Reactome	Visual phototransduction	3	0.0442340412685923	LPL, RBP4, GPC3
Reactome	Phase I - Functionalization of compounds	3	0.0442340412685923	MAOA, CES1, ADH1B
Reactome	Interleukin-4 and Interleukin-13 signaling	3	0.0442340412685923	MAOA, CD36, SAA1
Reactome	Plasma lipoprotein remodeling	2	0.0442340412685923	LPL, CIDEC
Reactome	MyD88:MAL(TIRAP) cascade initiated on plasma membrane	3	0.0442340412685923	CD36, S100B, SAA1
Reactome	Toll Like Receptor TLR6:TLR2 Cascade	3	0.0442340412685923	CD36, S100B, SAA1
Reactome	Toll Like Receptor TLR1:TLR2 Cascade	3	0.0442340412685923	CD36, S100B, SAA1
Reactome	Toll Like Receptor 2 (TLR2) Cascade	3	0.0442340412685923	CD36, S100B, SAA1
Reactome	Synthesis of PA	2	0.0491442566629332	GPAM, GPD1
Reactome	Diseases associated with glycosaminoglycan metabolism	2	0.0491442566629332	GPC3, OGN
Reactome	Glycosaminoglycan metabolism	3	0.0491442566629332	LYVE1, GPC3, OGN
